# A novel histone deacetylase inhibitor-based approach to eliminate microglia and retain astrocyte properties in glial cell culture

**DOI:** 10.1101/2021.11.09.467827

**Authors:** Xi-Biao He, Yi Wu, Haozhi Huang, Fang Guo

**Affiliations:** Laboratory of Stem Cell Biology and Epigenetics, School of Basic Medical Sciences, Shanghai University of Medicine and Health Sciences, Shanghai 201318, China; Speech Therapy Department, The Second Rehabilitation Hospital of Shanghai, Shanghai 200441, China; Department of Orthopaedic Surgery, Shanghai Tenth People’s Hospital Affiliated to Tongji University, Shanghai 200072, China; Shanghai University of Medicine and Health Sciences Affiliated Zhoupu Hospital, Shanghai 201318, China

**Keywords:** astrocyte, microglia, HDAC inhibitor, inflammation, SARS-CoV-2

## Abstract

The close association between astrocytes and microglia causes great difficulties to distinguish their individual roles in innate immune responses in central nervous system. Current chemical-based methods to eliminate microglia in glial cell culture introduce various molecular and functional alterations to astrocytes. Here, we describe a novel two-step approach to achieve a complete elimination of microglia without affecting the biological properties of co-cultured astrocytes by temporal treatment of histone deacetylase inhibitor trichostatin A (TSA). We verify TSA as a potent inducer for microglial-specific cell death, which also causes comprehensive gene expression changes in astrocytes. However, withdrawal of TSA not only ensures no microglia repopulation, but also restores all the gene expression changes in terms of astrocyte functions, including neurotrophic factors, glutamate and potassium transporters, and reactive astrocyte subtypes. By contrast, withdrawal of PLX5622, the commonly used colony-stimulating factor 1 receptor inhibitor neither prevents microglia repopulation nor restores the gene expression changes mentioned above. Using this method, we are able to discriminate differential roles of microglia and astrocytes in the induced expression of antiviral and pro-inflammatory cytokines upon various pathological stimuli including the spike protein of SARS-CoV-2. This simple and efficient method can be customized for the understanding of microglia-astrocyte interaction and the development of epigenetic therapies that target over-activated microglia in neuroinflammation-related diseases.
