## Supplemental Table 2 for "A novel histone deacetylase inhibitor-based approach to eliminate microglia and retain astrocyte properties in glial cell culture"

### Sheet: figure3
	Ctrl	TSA	TSA withdrawal	PLX	PLX withdrawal
Gdnf	0	-1.49262	-0.202562	-3.42301	0.425656
Bdnf	0	0.472396	-0.0151147	-0.917148	0.425411
Ngf	0	-0.716228	-0.0214178	3.15157	1.83099
Ntf3	0	1.03377	0.120889	1.59977	0.537974
Eaat1	0	-1.19451	-0.285463	-1.31555	1.61229
Eaat2	0	-1.56593	-0.516695	-0.688132	0.594928
Kcnj10	0	0.291048	0.188162	-4.98983	-1.24877
Kcc2	0	-6.83589	-0.308557	-4.28665	1.97541
Tnfa	0	-5.24459	-8.51718	-3.46027	0.127406
Nos2	0	-1.93316	-2.00378	-1.07097	-0.179963
Il1b	0	-2.49736	-1.97348	-1.76197	-2.61936
Il6	0	-2.04512	-3.37507	-1.37416	-1.78326
Tgfb1	0	-4.48057	-2.35713	-3.57939	0.623872
Ifna	0	-0.552215	0.96487	-7.16234	-0.0219346
Iifnb	0	1.89816	-0.733055	-1.7313	1.01194
Ifng	0	0.5292	-8.66114	0.837356	-0.326147
Isg15	0	1.22701	-0.495097	0.506628	-0.149346
Ccl2	0	-2.95876	-0.654633	-0.15525	1.05693

### Sheet: figure4
	Ctrl	TSA withdrawal	LPS	LPS+TSA withdrawal	Poly(I:C)	Poly(I:C)+TSA withdrawal	Spike protein	Spike protein+TSA withdrawal
Ifnb	0	1.2242	11.21	10.3857	10.6563	11.9049	8.66291	9.3547
Isg15	0	2.93142	7.71053	7.04305	8.60441	8.35791	5.13568	6.07708
Rantes	0	1.33642	9.65727	7.60133	9.92922	9.63975	6.81742	6.71982
Il1b	0	-5.59491	12.146	4.34812	10.398	5.66489	11.9575	6.09304
Tnfa	0	-5.72705	7.79518	1.3271	7.88469	4.12511	6.12793	2.5095
Nos2	0	1.0641	10.3564	8.74847	9.5867	8.83479	8.7361	7.32823
Il6	0	0.197627	12.606	11.4839	12.3622	11.0688	10.7553	8.45492

### Sheet: supplmentary figure 3
	Ctrl	Spike protein	Spike protein+inhibitory antibody
Ifnb	0	3.37155886261196	1.02147972741045
Isg15	0	2.81966818349646	0.978195629681652
Rantes	0	2.92998031535431	1.09761079662642
Il1b	0	2.82781902461732	0.400537929583729
Tnfa	0	1.65992455840238	0.0143552929770701
Nos2	0	2.80322703643493	0.400537929583729
Il6	0	2.92409988564074	0.22650852980868
